# An N4-like *Caulobacter* phage requires host smooth lipopolysaccharide biosynthesis for infection

**DOI:** 10.1101/2025.10.24.684376

**Authors:** Maeve McLaughlin, Katheren Barger, Charlotte Barron, Makena Fisher, Priscilla Mac-Kittah, Aretha Fiebig, Sean Crosson

## Abstract

*Caulobacter* species are Alphaproteobacteria that commonly inhabit plant-associated and aquatic microbial communities. Although *Caulobacter* is widespread and has long served as a model for the study of bacterial cell biology, our understanding of the diversity of viruses that infect *Caulobacter* species is limited. Here, we describe the discovery and characterization of Circe, a freshwater N4-like podophage belonging to the *Schitoviridae* family that infects *C. crescentus*. We isolated two variants, CirceC and CirceH, that differ by a single nucleotide resulting in an F91I substitution in Gp063, an uncharacterized protein found in diverse bacteriophages and bacteria. While both Circe variants adsorb to *C. crescentus* with similar efficiency, they produce morphologically distinct plaques and display different infection dynamics. Through forward genetic selection and genome-wide transposon fitness profiling, we identified *C. crescentus* genes involved in cell envelope assembly, membrane sphingolipid biosynthesis, and envelope polysaccharide biosynthesis that influence susceptibility to Circe infection. Loss-of-function mutations in a predicted nucleoside diphosphate sugar epimerase and multiple genes required for smooth lipopolysaccharide (S-LPS) biosynthesis and export conferred strong resistance to infection. These results support a model in which S-LPS functions as a receptor for phage Circe. Our study expands the known repertoire of *Caulobacter* phages and adds to a growing understanding of the role of envelope polysaccharides in bacterial infection by N4-family phages.

**IMPORTANCE:** Viruses that infect bacteria and archaea, known as phages, shape microbial community structure and function. Phages initiate infection by binding to specific molecules on the surface of host cells. Yet for many microbes, the identities of infecting phages and their corresponding host receptors remain poorly defined. *Caulobacter* spp. are ecologically important bacteria that can produce a variety of protein surface structures, including pili, a flagellum, and a surface layer (S-layer), all of which have been identified as phage receptors in this genus. We discovered *Caulobacter* phage Circe and provide evidence that it relies on host smooth lipopolysaccharide to infect *C. crescentus*. This study broadens understanding of phage-host interactions in *Caulobacter* and establishes Circe as a new system to investigate the molecular mechanisms by which phages engage with bacterial cells.
