## Supplementary material for "An N4-like *Caulobacter* phage requires host smooth lipopolysaccharide biosynthesis for infection": Table S1

### Sheet: Legend
Table S1. Circe annotations
	Tab	Content
	Annotations	Annotations for the 100 putative coding sequences (CDS) from Circe-C and Circe-H, as predicted by Phold, Phynteny, and
	Column	Content
	Gene	gp_XXX locus ID
	Start/End	Genomic position (bp) for start and end of asociated gene
	Strand	Orientation of associated gene
	Phynteny	Annotation prediction for genes based on Phynteny from Grigson et al., 2025 (https://doi.org/10.1101/2025.07.28.667340)
	PHROG ID	ID of the Prokaryotic virus remote homologous group (PHROG) (https://doi.org/10.1093/nargab/lqab067) for the associated gene
	PHROG category	Category of the PHROG for the associated gene
	Phynteny category	Functional category for associated gene based on Phynteny analysis
	Phynteny score/confidence	Score/confidence for category prediction of associated gene based on Phynteny analysis
	Phold	Annotation prediction for genes based on Phold from Bouras et al., 2025 (https://doi.org/10.1101/2025.08.05.668817)
	Annotation method	Annotation method used by Phold for prediction of associated gene
	Annotation confidence	Confidence in annotation for associated gene as calculated by Phold

### Sheet: Annotations
				Phynteny					Phold																															tRNAscan-SE_2.0.12
Gene	Start	End	Strand	PHROG ID	PHROG category	Phynteny category	Phynteny score	Phynteny confidence	PHROG	Function	Product	Annotation method	Annotation confidence	Bitscore	fident	e-value	qStart	qEnd	qLen	qCov	tStart	tEnd	tLen	tCov	Annotation source	Top hit protein	Function w/ highest bitscore proportion	Top bitscore proportion not unknown	Head and packaging bitscore proportion	Integration and excision bitscore proportion	Tail bitscore proportion	Moron, auxiliary, metabolic gene, and host takeover bitscore proportion	DNA,RNA, and nucleotide metabolism bitscore proportion	Connector bitscore proportion	Transcription regulation bitscore proportion	Lysis bitscore proportion	Other bitscore proportion	Unknown function bitscore proportion	Prostt5 confidence	tRNA	Isotype	Anticodon	Score
gp_001	134	409	+	No_PHROG	unknown function	lysis	2.114	0.2813	No_PHROG	unknown function	hypothetical protein	none	none																										87.8125
gp_002	506	685	+	No_PHROG	unknown function	moron, auxiliary metabolic gene and host takeover	8.3839	0.3851	No_PHROG	unknown function	hypothetical protein	none	none																										69.8125
gp_003	663	875	+	31682	unknown function	moron, auxiliary metabolic gene and host takeover	7.4108	0.3864	31682	unknown function	hypothetical protein	foldseek	low	235	0.217	0.0004628	2	70	70	0.97	17	83	83	0.8	foldseek	envhog_7ylGE	unknown function	0	0	0	0	0	0	0	0	0	0	0	68.0625
gp_004	862	984	+	No_PHROG	unknown function	moron, auxiliary metabolic gene and host takeover	8.481	0.4	No_PHROG	unknown function	hypothetical protein	none	none																										80.375
gp_005	987	1157	+	No_PHROG	unknown function	moron, auxiliary metabolic gene and host takeover	8.8867	0.4761	No_PHROG	unknown function	hypothetical protein	none	none																										71.1875
gp_006	1161	1343	+	No_PHROG	unknown function	moron, auxiliary metabolic gene and host takeover	9.6178	0.7299	No_PHROG	unknown function	hypothetical protein	none	none																										68
gp_007	1458	1874	+	No_PHROG	unknown function	moron, auxiliary metabolic gene and host takeover	7.4185	0.2792	No_PHROG	unknown function	hypothetical protein	none	none																										58.8438
gp_008	2203	2643	+	4099	unknown function	moron, auxiliary metabolic gene and host takeover	8.2267	0.3606	4099	unknown function	hypothetical protein	pharokka	pharokka																										50.2812
gp_009	2654	2824	+	No_PHROG	unknown function	moron, auxiliary metabolic gene and host takeover	5.9176	0.2175	No_PHROG	unknown function	hypothetical protein	none	none																										50
gp_010	2917	3135	+	No_PHROG	unknown function	moron, auxiliary metabolic gene and host takeover	6.8773	0.2517	No_PHROG	unknown function	hypothetical protein	none	none																										76.875
gp_011	3132	3344	+	No_PHROG	unknown function	moron, auxiliary metabolic gene and host takeover	5.8152	0.2454	No_PHROG	unknown function	hypothetical protein	none	none																										53.9062
gp_012	3352	3654	+	No_PHROG	unknown function	DNA, RNA and nucleotide metabolism	2.1533	0.3178	No_PHROG	unknown function	hypothetical protein	none	none																										48.3125
gp_013	3654	4019	+	No_PHROG	unknown function	DNA, RNA and nucleotide metabolism	1.5271	0.2652	No_PHROG	unknown function	hypothetical protein	none	none																										54.4062
gp_014	4025	4504	+	768	DNA, RNA and nucleotide metabolism	NA	NA	NA	768	DNA, RNA and nucleotide metabolism	DprA-like DNA recombination-mediator protein	foldseek	medium	552	0.402	4.632e-12	1	159	274	0.58	1	148	150	0.98	foldseek	protein130182	DNA, RNA and nucleotide metabolism	1	0	0	0	0	1	0	0	0	0	0	61.1875
gp_015	4497	4682	+	No_PHROG	unknown function	DNA, RNA and nucleotide metabolism	1.5844	0.2359	No_PHROG	unknown function	hypothetical protein	none	none																										65.1875
gp_016	4912	5187	+	No_PHROG	unknown function	DNA, RNA and nucleotide metabolism	2.1973	0.2099	No_PHROG	unknown function	hypothetical protein	none	none																										50.4375
gp_017	5385	6308	+	No_PHROG	unknown function	moron, auxiliary metabolic gene and host takeover	6.3664	0.3601	No_PHROG	unknown function	hypothetical protein	none	none																										51.625
gp_018	6310	6843	+	No_PHROG	unknown function	DNA, RNA and nucleotide metabolism	2.3536	0.2126	No_PHROG	unknown function	hypothetical protein	none	none																										45.0312
gp_019	6843	7037	+	No_PHROG	unknown function	DNA, RNA and nucleotide metabolism	1.2694	0.236	No_PHROG	unknown function	hypothetical protein	none	none																										56.625
gp_020	7034	7420	+	No_PHROG	unknown function	DNA, RNA and nucleotide metabolism	8.5781	0.4138	No_PHROG	unknown function	hypothetical protein	none	none																										50.0938
gp_021	7417	7827	+	289	other	NA	NA	NA	289	other	GTP-binding domain	foldseek	medium	511	0.512	1.113e-12	7	125	136	0.87	117	231	231	0.49	foldseek	envhog_4AJSh	other	0.995	0	0	0	0.005	0	0	0	0	0.995	0	63.4688
gp_022	7827	7937	+	No_PHROG	unknown function	DNA, RNA and nucleotide metabolism	1.2866	0.2035	No_PHROG	unknown function	hypothetical protein	none	none																										80
gp_023	7994	8821	+	2166	DNA, RNA and nucleotide metabolism	NA	NA	NA	2166	DNA, RNA and nucleotide metabolism	N4-like RNA polymerase	foldseek	high	918	0.415	4.235e-22	1	274	275	0.99	1	271	274	0.99	foldseek	protein23882	DNA, RNA and nucleotide metabolism	1	0	0	0	0	1	0	0	0	0	0	54.5938
gp_024	8814	9065	+	289	other	NA	NA	NA	289	other	GTP-binding domain	foldseek	medium	382	0.632	2.508e-09	2	79	83	0.93	4	82	215	0.36	foldseek	protein531075	other	0.521	0	0	0	0	0.479	0	0	0	0.521	0	70.8125
gp_025	9055	9267	+	No_PHROG	unknown function	DNA, RNA and nucleotide metabolism	2.27	0.2207	No_PHROG	unknown function	hypothetical protein	none	none																										55.0938
gp_026	9267	9413	+	No_PHROG	unknown function	lysis	3.5449	0.2175	No_PHROG	unknown function	hypothetical protein	none	none																										66.375
gp_027	9429	9842	+	20599	DNA, RNA and nucleotide metabolism	NA	NA	NA	20599	DNA, RNA and nucleotide metabolism	RNA polymerase	foldseek	high	553	0.514	1.348e-10	1	137	137	0.99	1	136	137	0.99	foldseek	envhog_1q8ms	DNA, RNA and nucleotide metabolism	1	0	0	0	0	1	0	0	0	0	0	66.625
gp_028	10060	10257	+	No_PHROG	unknown function	DNA, RNA and nucleotide metabolism	3.4702	0.1856	No_PHROG	unknown function	hypothetical protein	none	none																										57.1875
gp_029	10317	10499	+	1035	DNA, RNA and nucleotide metabolism	NA	NA	NA	1035	DNA, RNA and nucleotide metabolism	endonuclease VII	foldseek	medium	294	0.75	8.957e-07	1	60	60	0.98	128	186	186	0.31	foldseek	protein256079	DNA, RNA and nucleotide metabolism	1	0	0	0	0	1	0	0	0	0	0	77.375
gp_030	10652	11443	+	2051	DNA, RNA and nucleotide metabolism	NA	NA	NA	2051	DNA, RNA and nucleotide metabolism	RNA polymerase	foldseek	high	842	0.381	1.028e-18	1	263	263	1	1	269	269	1	foldseek	protein494158	DNA, RNA and nucleotide metabolism	1	0	0	0	0	1	0	0	0	0	0	55.1875
gp_031	11502	11963	+	No_PHROG	unknown function	DNA, RNA and nucleotide metabolism	2.0439	0.1668	No_PHROG	unknown function	hypothetical protein	none	none																										48.8125
gp_032	12033	12173	+	No_PHROG	unknown function	DNA, RNA and nucleotide metabolism	1.2247	0.1595	No_PHROG	unknown function	hypothetical protein	none	none																										43.8125
gp_033	12190	12642	-	No_PHROG	unknown function	head and packaging	1.0192	0.175	No_PHROG	unknown function	hypothetical protein	none	none																										29.2344
gp_034	12657	13850	-	19943	head and packaging	NA	NA	NA	19943	head and packaging	virion structural protein	foldseek	low	656	0.176	9.442e-13	87	387	397	0.76	513	838	1432	0.23	foldseek	efam_protein272457	tail	0.688	0.246	0	0.688	0.048	0	0.012	0	0	0.005	0	46.8125
gp_035	13853	14182	-	No_PHROG	unknown function	head and packaging	6.3045	0.2983	No_PHROG	unknown function	hypothetical protein	none	none																										43.8125
gp_036	14290	15390	+	1297	other	NA	NA	NA	1297	other	ATPase	foldseek	high	1267	0.355	5.118e-28	1	366	366	1	4	337	347	0.96	foldseek	envhog_8LhdQ	other	0.59	0	0.005	0	0.326	0.079	0	0	0	0.59	0	64.75
gp_037	15447	16580	+	1314	DNA, RNA and nucleotide metabolism	NA	NA	NA	1314	DNA, RNA and nucleotide metabolism	HNH endonuclease	foldseek	high	1355	0.343	4.829e-32	1	375	377	0.99	1	362	364	0.99	foldseek	protein683273	DNA, RNA and nucleotide metabolism	0.871	0	0	0	0.001	0.871	0	0	0	0.128	0	62.1875
gp_038	16584	16760	+	No_PHROG	unknown function	DNA, RNA and nucleotide metabolism	2.5769	0.2256	No_PHROG	unknown function	hypothetical protein	none	none																										51.1875
gp_039	16750	17268	+	1663	DNA, RNA and nucleotide metabolism	NA	NA	NA	1663	DNA, RNA and nucleotide metabolism	dCTP deaminase	foldseek	high	630	0.459	6.409e-13	1	171	172	0.99	1	171	175	0.97	foldseek	protein795357	DNA, RNA and nucleotide metabolism	1	0	0	0	0	1	0	0	0	0	0	54.0938
gp_040	17240	17692	+	No_PHROG	unknown function	DNA, RNA and nucleotide metabolism	3.2917	0.1617	No_PHROG	unknown function	hypothetical protein	none	none																										40.1875
gp_041	17673	18479	+	85	DNA, RNA and nucleotide metabolism	NA	NA	NA	85	DNA, RNA and nucleotide metabolism	thymidylate synthase	foldseek	medium	769	0.345	2.011e-15	4	253	514	0.48	2	251	270	0.92	foldseek	protein718066	DNA, RNA and nucleotide metabolism	1	0	0	0	0	1	0	0	0	0	0	48.0938
gp_042	18501	21113	+	2979	lysis	NA	NA	NA	2979	lysis	RIIA lysis inhibitor	foldseek	high	1095	0.182	6.816e-27	31	869	870	0.96	13	792	812	0.96	foldseek	envhog_6F297	lysis	0.989	0	0	0	0.001	0.01	0	0	0.989	0	0	42.75
gp_043	21110	22915	+	2886	lysis	NA	NA	NA	2886	lysis	RIIB lysis inhibitor	foldseek	high	985	0.286	8.514e-22	1	598	601	0.99	1	560	683	0.82	foldseek	envhog_5kQV4	lysis	1	0	0	0	0	0	0	0	1	0	0	48.1562
gp_044	23010	23708	+	671	other	NA	NA	NA	671	other	nucleotide pyrophosphohydrolase	foldseek	low	320	0.417	1.404e-05	86	231	232	0.62	5	149	152	0.95	foldseek	protein495642	other	1	0	0	0	0	0	0	0	0	1	0	66.875
gp_045	23721	25040	+	325	DNA, RNA and nucleotide metabolism	NA	NA	NA	325	DNA, RNA and nucleotide metabolism	Dda-like helicase	foldseek	high	1887	0.366	4.487e-48	3	438	439	0.99	8	432	434	0.98	foldseek	protein440586	DNA, RNA and nucleotide metabolism	0.826	0.091	0	0	0.002	0.826	0	0	0	0.08	0	64.1875
gp_046	25057	25578	+	No_PHROG	unknown function	head and packaging	1.4055	0.1981	No_PHROG	unknown function	hypothetical protein	none	none																										41.25
gp_047	25578	28214	+	17	DNA, RNA and nucleotide metabolism	NA	NA	NA	17	DNA, RNA and nucleotide metabolism	DNA polymerase	foldseek	high	3722	0.489	2.058e-71	1	873	878	0.99	1	859	859	1	foldseek	protein437209	DNA, RNA and nucleotide metabolism	1	0	0	0	0	1	0	0	0	0	0	56.4688
gp_048	28211	28639	+	5974	unknown function	head and packaging	1.4767	0.1957	5974	unknown function	hypothetical protein	foldseek	medium	281	0.163	1.906e-06	1	142	142	0.99	1	157	159	0.98	foldseek	envhog_4CPj7	unknown function	0	0	0	0	0	0	0	0	0	0	0	55.75
gp_049	28744	29070	+	1627	unknown function	tail	8.814	0.4576	1627	tail	tail protein	foldseek	medium	399	0.252	4.493e-08	1	108	108	0.99	1	113	114	0.98	foldseek	protein249754	tail	0.933	0.001	0	0.933	0	0	0.066	0	0	0	0	56.375
gp_050	29070	30905	+	31	tail	NA	NA	NA	31	tail	central tail fiber J	foldseek	low	597	0.214	3.048e-14	260	611	611	0.57	1167	1572	1577	0.26	foldseek	protein511255	tail	1	0	0	1	0	0	0	0	0	0	0	57.9688
gp_051	30908	31111	+	No_PHROG	unknown function	head and packaging	1.4986	0.1917	No_PHROG	unknown function	hypothetical protein	none	none																										61.5625
gp_052	31135	31473	+	474	other	NA	NA	NA	474	other	phosphofructokinase	foldseek	high	329	0.432	4.456e-07	2	112	112	0.98	9	115	125	0.85	foldseek	protein560394	other	1	0	0	0	0	0	0	0	0	1	0	73.75
gp_053	31478	32452	+	2139	DNA, RNA and nucleotide metabolism	NA	NA	NA	2139	DNA, RNA and nucleotide metabolism	exonuclease	foldseek	high	1218	0.43	2.181e-29	1	321	324	0.99	1	322	324	0.99	foldseek	protein237819	DNA, RNA and nucleotide metabolism	1	0	0	0	0	1	0	0	0	0	0	56.875
gp_054	32439	34604	+	2135	DNA, RNA and nucleotide metabolism	NA	NA	NA	2135	DNA, RNA and nucleotide metabolism	DNA primase	foldseek	medium	2889	0.51	1.366e-56	5	739	1114	0.66	3	722	724	0.99	foldseek	envhog_1RjjE	DNA, RNA and nucleotide metabolism	1	0	0	0	0	1	0	0	0	0	0	51.75
gp_055	34616	35359	+	124	DNA, RNA and nucleotide metabolism	NA	NA	NA	124	DNA, RNA and nucleotide metabolism	Sak4-like ssDNA annealing protein	foldseek	high	1011	0.448	5.116e-26	5	247	247	0.98	11	249	251	0.95	foldseek	protein388856	DNA, RNA and nucleotide metabolism	0.762	0.002	0	0	0.001	0.762	0	0	0	0.234	0	57.0938
gp_056	35371	36108	+	743	DNA, RNA and nucleotide metabolism	NA	NA	NA	743	DNA, RNA and nucleotide metabolism	single strand DNA binding protein	foldseek	high	800	0.451	5.993e-17	4	245	245	0.98	1	240	242	0.99	foldseek	protein182536	DNA, RNA and nucleotide metabolism	0.995	0	0	0	0	0.995	0	0	0	0.005	0	54.8438
gp_057	36152	36559	+	21721	DNA, RNA and nucleotide metabolism	NA	NA	NA	21721	DNA, RNA and nucleotide metabolism	RusA-like Holliday junction resolvase	foldseek	medium	483	0.459	1.876e-11	1	133	135	0.98	1	135	271	0.49	foldseek	envhog_4y35d	DNA, RNA and nucleotide metabolism	1	0	0	0	0	1	0	0	0	0	0	57.4375
gp_058	36572	37198	+	18842	unknown function	lysis	1.7337	0.3163	18842	unknown function	hypothetical protein	foldseek	low	199	0.248	0.0009916	48	207	208	0.76	3	163	163	0.98	foldseek	protein769746	unknown function	0	0	0	0	0	0	0	0	0	0	0	51.9062
gp_059	37204	37341	+	No_PHROG	unknown function	lysis	1.7812	0.4321	No_PHROG	unknown function	hypothetical protein	none	none																										88.375
gp_060	37384	37674	+	22	DNA, RNA and nucleotide metabolism	NA	NA	NA	22	DNA, RNA and nucleotide metabolism	thioredoxin domain	foldseek	medium	371	0.461	6.836e-09	8	93	96	0.89	41	131	137	0.66	foldseek	envhog_6AIlJ	DNA, RNA and nucleotide metabolism	0.996	0	0	0	0	0.996	0	0	0	0.004	0	73.5625
gp_061	37628	37858	+	No_PHROG	unknown function	moron, auxiliary metabolic gene and host takeover	8.5249	0.4051	No_PHROG	unknown function	hypothetical protein	none	none																										67.25
gp_062	37870	38346	+	No_PHROG	unknown function	moron, auxiliary metabolic gene and host takeover	8.6972	0.4362	No_PHROG	unknown function	hypothetical protein	none	none																										52.8125
gp_063	38472	38975	-	3811	unknown function	head and packaging	2.6666	0.3782	3811	tail	tail fiber protein	foldseek	high	275	0.176	0.0001601	1	218	238	0.91	1	189	190	0.99	foldseek	envhog_d4qN	tail	1	0	0	1	0	0	0	0	0	0	0	60.375
gp_064	38984	39643	-	416	tail	NA	NA	NA	416	tail	minor tail protein	foldseek	low	331	0.165	1.561e-05	5	219	219	0.98	111	330	344	0.64	foldseek	envhog_8CfoD	tail	1	0	0	1	0	0	0	0	0	0	0	41.9688
gp_065	39643	41916	-	8780	tail	NA	NA	NA	8780	tail	minor tail protein	foldseek	low	268	0.225	6.66e-05	81	656	757	0.76	141	555	787	0.53	foldseek	protein456910	tail	1	0	0	1	0	0	0	0	0	0	0	62.1875
gp_066	41910	42284	-	1627	unknown function	head and packaging	1.4547	0.4857	1627	tail	tail protein	foldseek	high	593	0.528	1.131e-12	1	124	124	0.99	1	122	129	0.94	foldseek	envhog_1lSaG	tail	0.945	0.004	0	0.945	0	0	0.05	0	0	0	0	56.0938
gp_067	42348	52670	-	2206	DNA, RNA and nucleotide metabolism	NA	NA	NA	2206	DNA, RNA and nucleotide metabolism	virion RNA polymerase	pharokka	pharokka																										27.6406
gp_068	52762	54705	-	6126	head and packaging	NA	NA	NA	6126	head and packaging	virion structural protein	foldseek	high	606	0.178	2.433e-11	1	646	647	1	1	630	682	0.92	foldseek	protein836368	head and packaging	1	1	0	0	0	0	0	0	0	0	0	55.0312
gp_069	54712	55128	-	2646	unknown function	head and packaging	5.8368	0.2711	2646	unknown function	hypothetical protein	foldseek	high	217	0.342	2.044e-05	5	129	138	0.9	7	149	154	0.92	foldseek	protein633995	unknown function	0	0	0	0	0	0	0	0	0	0	0	70.0625
gp_070	55132	57366	-	2220	unknown function	head and packaging	2.1322	0.3645	2220	unknown function	hypothetical protein	pharokka	pharokka																										33.2188
gp_071	57376	58398	-	2050	head and packaging	NA	NA	NA	2050	head and packaging	virion structural protein	foldseek	high	305	0.298	1.173e-05	47	337	340	0.85	5	290	292	0.98	foldseek	efam_protein190518	head and packaging	1	1	0	0	0	0	0	0	0	0	0	67.1875
gp_072	58425	59084	-	2130	unknown function	head and packaging	2.2857	0.2508	2130	unknown function	hypothetical protein	foldseek	medium	480	0.347	2.402e-11	43	219	219	0.8	24	205	205	0.88	foldseek	protein471671	unknown function	0	0	0	0	0	0	0	0	0	0	0	64.1875
gp_073	59158	60363	-	1357	head and packaging	NA	NA	NA	1357	head and packaging	major head protein	foldseek	high	1348	0.517	1.04e-34	1	401	401	1	1	401	401	1	foldseek	protein245755	head and packaging	1	1	0	0	0	0	0	0	0	0	0	44.2812
gp_074	60382	61626	-	2120	tail	NA	NA	NA	2120	tail	tail length tape measure protein	foldseek	high	693	0.298	1.57e-16	1	409	481	0.85	1	406	411	0.99	foldseek	protein633619	tail	1	0	0	1	0	0	0	0	0	0	0	61.8125
gp_075	61629	61952	-	2346	unknown function	connector	1.3591	0.1662	2346	unknown function	hypothetical protein	pharokka	pharokka																										63.9688
gp_076	61942	64236	-	1216	head and packaging	NA	NA	NA	1216	head and packaging	portal protein	foldseek	high	2639	0.444	1.915e-67	2	764	764	1	6	728	763	0.95	foldseek	protein492298	head and packaging	0.868	0.868	0	0	0	0	0.132	0	0	0	0	56.5312
gp_077	64217	64726	-	6197	lysis	NA	NA	NA	6197	lysis	Rz-like spanin	foldseek	high	201	0.408	4.349e-05	1	161	169	0.95	1	169	170	0.99	foldseek	protein464391	lysis	1	0	0	0	0	0	0	0	1	0	0	82.9375
gp_078	64285	64584	-
gp_079	64730	65440	-	7	lysis	NA	NA	NA	7	lysis	endolysin	foldseek	medium	771	0.553	7.229e-16	53	235	236	0.77	2	183	220	0.82	foldseek	envhog_7pcL2	lysis	0.962	0.018	0	0.004	0	0	0	0	0.962	0.017	0	59.75
gp_080	65433	65663	-	No_PHROG	unknown function	lysis	9.9666	0.9709	No_PHROG	unknown function	hypothetical protein	none	none																										72.9375
gp_081	65671	65970	-	No_PHROG	unknown function	lysis	9.7624	0.8158	No_PHROG	unknown function	hypothetical protein	none	none																										79.375
gp_082	65986	66438	-	1298	tail	NA	NA	NA	1298	tail	minor tail protein	foldseek	high	336	0.262	1.595e-05	13	140	150	0.85	12	148	148	0.92	foldseek	envhog_7Jo2o	tail	1	0	0	1	0	0	0	0	0	0	0	66.875
gp_083	66495	67181	-	2125	head and packaging	NA	NA	NA	2125	head and packaging	virion structural protein	foldseek	high	832	0.578	4.922e-20	20	228	228	0.91	1	208	208	1	foldseek	envhog_6zBhl	head and packaging	0.705	0.705	0	0.293	0	0	0.002	0	0	0	0	53.625
gp_084	67191	68816	-	38	head and packaging	NA	NA	NA	38	head and packaging	terminase large subunit	foldseek	high	2772	0.608	3.582e-67	12	532	541	0.96	2	519	529	0.98	foldseek	protein285376	head and packaging	1	1	0	0	0	0	0	0	0	0	0	58.3125
gp_085	68816	69502	-	2109	unknown function	head and packaging	9.3106	0.5996	2109	unknown function	hypothetical protein	foldseek	high	725	0.397	9.051e-15	3	226	228	0.98	2	225	229	0.97	foldseek	protein631278	unknown function	0	0	0	0	0	0	0	0	0	0	0	68.625
gp_086	69652	70014	-	717	unknown function	DNA, RNA and nucleotide metabolism	1.0653	0.2462	717	unknown function	hypothetical protein	pharokka	pharokka																										52.6875
gp_087	70083	70211	-	No_PHROG	unknown function	DNA, RNA and nucleotide metabolism	1.1453	0.3032	No_PHROG	unknown function	hypothetical protein	none	none																										59.125
gp_088	70231	70356	-	No_PHROG	unknown function	DNA, RNA and nucleotide metabolism	1.1018	0.2595	No_PHROG	unknown function	hypothetical protein	none	none																										43.1875
gp_089	70475	70551	+																																					tRNA-Arg(TCT)	isotype=Arg	anticodon=TCT	69.8
gp_090	70556	70630	+																																					tRNA-Met(CAT)	isotype=Met	anticodon=CAT	71.6
gp_091	70661	70804	+	No_PHROG	unknown function	DNA, RNA and nucleotide metabolism	1.4812	0.2311	No_PHROG	unknown function	hypothetical protein	none	none																										53.1875
gp_092	70835	71167	+	19566	unknown function	moron, auxiliary metabolic gene and host takeover	5.9039	0.3271	19566	moron, auxiliary metabolic gene and host takeover	flagellar protein	foldseek	low	229	0.171	0.0006082	30	95	110	0.59	2	71	80	0.86	foldseek	envhog_2Pul4	moron, auxiliary metabolic gene and host takeover	1	0	0	0	1	0	0	0	0	0	0	57.8125
gp_093	71270	71386	+	No_PHROG	unknown function	moron, auxiliary metabolic gene and host takeover	9.4176	0.6376	No_PHROG	unknown function	hypothetical protein	none	none																										87.0625
gp_094	71386	71940	+	No_PHROG	unknown function	moron, auxiliary metabolic gene and host takeover	7.4316	0.3047	No_PHROG	unknown function	hypothetical protein	none	none																										40.2812
gp_095	71934	72062	+	No_PHROG	unknown function	DNA, RNA and nucleotide metabolism	1.2404	0.221	No_PHROG	unknown function	hypothetical protein	none	none																										49.0938
gp_096	72120	72305	+	No_PHROG	unknown function	DNA, RNA and nucleotide metabolism	1.0332	0.2179	No_PHROG	unknown function	hypothetical protein	none	none																										50.7188
gp_097	72324	72650	+	No_PHROG	unknown function	DNA, RNA and nucleotide metabolism	1.6122	0.227	No_PHROG	unknown function	hypothetical protein	none	none																										37.5
gp_098	72647	72832	+	No_PHROG	unknown function	moron, auxiliary metabolic gene and host takeover	8.1518	0.3511	No_PHROG	unknown function	hypothetical protein	none	none																										83.1875
gp_099	72836	73096	+	No_PHROG	unknown function	moron, auxiliary metabolic gene and host takeover	7.7214	0.305	No_PHROG	unknown function	hypothetical protein	none	none																										45.25
gp_100	73101	73373	+	18088	unknown function	DNA, RNA and nucleotide metabolism	1.0319	0.247	18088	unknown function	hypothetical protein	pharokka	pharokka																										52.9688
gp_101	73460	73555	+	No_PHROG	unknown function	moron, auxiliary metabolic gene and host takeover	6.9744	0.2484	No_PHROG	unknown function	hypothetical protein	none	none																										64.125
gp_102	73586	73792	+	No_PHROG	unknown function	moron, auxiliary metabolic gene and host takeover	7.7798	0.3235	No_PHROG	unknown function	hypothetical protein	none	none																										92.0625
