## Supplementary material for "An N4-like *Caulobacter* phage requires host smooth lipopolysaccharide biosynthesis for infection": Table S2

### Sheet: Legend
Table S2. BreSeq results
	Tab	Content
	Total Breseq	Mutations in the wild type (WT) Caulobacter crescentus CB15 and the three spontaneous Circe resistant mutants (Clone 1, Clone 2, and Clone 3) based analysis with Breseq version 0.35.5 in Galaxy (https://doi.org/10.1007/978-1-4939-0554-6_12). Sequencing data was analyzed using C. crescentus strain NA1000 (CP001340) as the reference genome with the Polymorphism setting.
	Differences	Data from 'Total Breseq' tab showing only mutations that were 100% present.
	Column	Content
	Position	Genomic position for the associate mutation
	WT or WT* - Clone X	Frequency of the associated mutation in the reads as calculated by Breseq
	Mutation	Description of the nucleotide mutation in the associate gene or intergenic region
	Annotation	Description of the resulting change in the protein or intergenic region for the associated mutation
	Gene	Description of the gene for the associated mutation
	Product	Description of the function of the genes for the associated mutation

### Sheet: Total Breseq
Predicted mutations
Position	WT	WT*-Clone 1	WT*-Clone 2	WT*-Clone 3	Mutation	Annotation	Gene	Description
473069	1	1	1	1	Δ26,030 bp		CCNA_00460–[CCNA_R0007]	24 genes
551919	1	1	1	1	A→G	intergenic (+18/‑96)	rpoB → / → CCNA_00537	DNA‑directed RNA polymerase subunit beta/DNA‑directed RNA polymerase beta' chain
1068005	1	1	1	1	Δ1 bp	coding (163/204 nt)	CCNA_00987 →	stress response protein CsbD
1525698	1	1	1	1	T→C	V55A (GTC→GCC)	CCNA_01407 →	DNA‑binding transcriptional regulator, AcrR family
1574802	1	1	1	1	T→C	F31L (TTC→CTC)	ccoN →	cytochrome cbb3 oxidase subunit I ccoN
1682805	1	1	1	1	Δ12 bp	intergenic (+843/‑4)	CCNA_01563 → / → CCNA_R0142	2‑dehydro‑3‑deoxygluconokinase/small non‑coding RNA
1682979	1	1	1	1	+AAGAGAGAGGGA	intergenic (+3/+17)	CCNA_R0142 → / ← CCNA_01566	small non‑coding RNA/DUF1244 domain‑containing protein
1891810	1	1	1	1	Δ1 bp	intergenic (‑39/‑189)	CCNA_01762 ← / → CCNA_01763	LPS export ABC transporter permease LptF/multifunctional aminopeptidase
1927487	1	1	1	1	T→C	I189I (ATT→ATC)	CCNA_01803 →	pyruvate dehydrogenase complex, dihydrolipoamide acetyltransferase component
2247533	1	1	1	1	A→C	intergenic (+34/‑55)	opgH → / → CCNA_02098	Glucans biosynthesis glucosyltransferase OpgH/molybdopterin‑guanine dinucleotide biosynthesis protein A
2294261	1	1	1	1	A→G	intergenic (‑25/+257)	zwf ← / ← fssB	glucose‑6‑phosphate 1‑dehydrogenase/PEP‑TPR‑repeat protein FssB
2630969	1	1	1	1	T→C	R248R (CGA→CGG)	CCNA_02483 ←	acyl‑CoA synthetase
2664099	1	1	1	1	Δ1 bp	coding (749/1539 nt)	hfsA ←	holdfast synthesis protein HfsA
3068416	1	1	1	1	Δ1 bp	coding (916/2940 nt)	CCNA_02910 ←	TonB‑dependent receptor
3260402	1	1	1	1	C→T	G152D (GGC→GAC)	chvT ←	TonB‑dependent outer membrane receptor ChvT
3223720	1	1	1	1	A→G	T27A (ACG→GCG)	CCNA_03073 →	DUF3429 domain‑containing protein
3,202,983:1	1	1	1	1	+G	intergenic (‑18/+36)	CCNA_03048 ← / ← CCNA_03049	aminodeoxychorismate synthase, component I/MFS transporter
3713704	1	1	1	1	C→G	R36P (CGT→CCT)	CCNA_03557 ←	hypothetical protein
87992			0.294	0.437	T→G	D231A (GAT→GCT)	CCNA_00083 ←	phosphoglucomutase/phosphomannomutase
96470	0.427	?	?		T→G	noncoding (115/129 nt)	CCNA_R0002 ←	small non‑coding RNA
121964			1		A→G	intergenic (+72/‑8)	CCNA_00112 → / → CCNA_00113	glyoxalase family protein/hypothetical protein
235306		0.156			T→G	C444G (TGC→GGC)	CCNA_00217 →	thiol:disulfide interchange protein DsbD
271832		0.074			C→G	intergenic (‑265/+78)	CCNA_00257 ← / ← CCNA_00259	adenosylhomocysteinase/hypothetical protein
545731				0.2	G→C	L153V (CTG→GTG)	hfsI ←	secreted polysaccharide polymerase hfsI
656650				0.211	C→A	L78F (TTG→TTT)	CCNA_00614 ←	short‑chain fatty acids transporter
656656	0.207				G→C	G76G (GGC→GGG)	CCNA_00614 ←	short‑chain fatty acids transporter
738538	0.22		0.313		C→G	intergenic (+4/+393)	CCNA_00682 → / ← CCNA_00683	MarR‑family transcriptional regulator/Deoxyribodipyrimidine photo‑lyase‑related protein
738657			0.239		G→T	intergenic (+123/+274)	CCNA_00682 → / ← CCNA_00683	MarR‑family transcriptional regulator/Deoxyribodipyrimidine photo‑lyase‑related protein
738659			0.244		A→G	intergenic (+125/+272)	CCNA_00682 → / ← CCNA_00683	MarR‑family transcriptional regulator/Deoxyribodipyrimidine photo‑lyase‑related protein
738663			0.243		C→T	intergenic (+129/+268)	CCNA_00682 → / ← CCNA_00683	MarR‑family transcriptional regulator/Deoxyribodipyrimidine photo‑lyase‑related protein
738667			0.239		A→G	intergenic (+133/+264)	CCNA_00682 → / ← CCNA_00683	MarR‑family transcriptional regulator/Deoxyribodipyrimidine photo‑lyase‑related protein
738671			0.246		G→A	intergenic (+137/+260)	CCNA_00682 → / ← CCNA_00683	MarR‑family transcriptional regulator/Deoxyribodipyrimidine photo‑lyase‑related protein
738731	0.466	0.506	0.529	0.533	G→T	intergenic (+197/+200)	CCNA_00682 → / ← CCNA_00683	MarR‑family transcriptional regulator/Deoxyribodipyrimidine photo‑lyase‑related protein
738798	0.348	0.324	0.349	0.387	C→G	intergenic (+264/+133)	CCNA_00682 → / ← CCNA_00683	MarR‑family transcriptional regulator/Deoxyribodipyrimidine photo‑lyase‑related protein
738803	0.37	0.309	0.325	0.377	G→A	intergenic (+269/+128)	CCNA_00682 → / ← CCNA_00683	MarR‑family transcriptional regulator/Deoxyribodipyrimidine photo‑lyase‑related protein
738,807:1	0.347	0.137	0.317	0.316	+T	intergenic (+273/+124)	CCNA_00682 → / ← CCNA_00683	MarR‑family transcriptional regulator/Deoxyribodipyrimidine photo‑lyase‑related protein
738808		0.148			C→T	intergenic (+274/+123)	CCNA_00682 → / ← CCNA_00683	MarR‑family transcriptional regulator/Deoxyribodipyrimidine photo‑lyase‑related protein
738809	0.361	0.128	0.328	0.319	C→T	intergenic (+275/+122)	CCNA_00682 → / ← CCNA_00683	MarR‑family transcriptional regulator/Deoxyribodipyrimidine photo‑lyase‑related protein
738,809:1		0.147			+T	intergenic (+275/+122)	CCNA_00682 → / ← CCNA_00683	MarR‑family transcriptional regulator/Deoxyribodipyrimidine photo‑lyase‑related protein
738921	0.219				C→G	intergenic (+387/+10)	CCNA_00682 → / ← CCNA_00683	MarR‑family transcriptional regulator/Deoxyribodipyrimidine photo‑lyase‑related protein
773172	0.159				T→G	noncoding (545/1142 nt)	CCNA_R0117 →	small non‑coding RNA
801557				0.189	Δ138 bp	intergenic (+47/‑58)	CCNA_00743 → / → CCNA_00744	NnrU family membrane protein/GIY‑YIG endonuclease domain protein
1,022,864:1	1	1		1	+G	coding (998/1203 nt)	CCNA_00944 →	flagellar hook length determination protein
1030278			0.145		A→C	I200L (ATC→CTC)	flbE →	flagellar assembly protein FlbE/FliH
1059581		0.171			A→C	T63P (ACG→CCG)	lolE →	ABC‑type transport system involved in lipoprotein release, permease component LolE
1095410	0.42		?	?	A→C	E33A (GAG→GCG)	CCNA_01015 →	multicopper oxidase PcoA
1137233		0.324			A→T	intergenic (‑326/+34)	CCNA_R0130 ← / ← CCNA_01042	small non‑coding RNA/TonB‑dependent receptor
1137241	0.286				G→C	intergenic (‑334/+26)	CCNA_R0130 ← / ← CCNA_01042	small non‑coding RNA/TonB‑dependent receptor
1202027			0.118		T→A	intergenic (‑95/+63)	CCNA_01095 ← / ← CCNA_01096	phenylalanyl‑tRNA synthetase beta chain/Phenylalanine‑‑tRNA ligase alpha subunit
1425530				0.154	T→A	intergenic (+130/‑110)	CCNA_01299 → / → fdhD	OmdA‑family protein/formate dehydrogenase accessory protein fdhD
2325227			0.085		G→A	R113H (CGC→CAC)	CCNA_02172 →	ABC‑type transporter, permease component
2328869			0.292		A→T	R63W (AGG→TGG)	CCNA_02177 →	hypothetical protein
2477712	0.287				G→C	G26G (GGC→GGG)	CCNA_02336 ←	lysophospholipase L2
2658828		0.234			C→G	L163V (CTG→GTG)	hfsF →	oligosaccharide translocase/flippase hfsF
2674656		0.098			A→T	E18V (GAG→GTG)	CCNA_03968 →	hypothetical protein
2684509	0.152				T→A	intergenic (+93/‑114)	CCNA_03900 → / → CCNA_02537	hypothetical protein/ribonuclease R
2684516		0.108			G→C	intergenic (+100/‑107)	CCNA_03900 → / → CCNA_02537	hypothetical protein/ribonuclease R
2802541		0.323			T→G	F104V (TTT→GTT)	CCNA_02648 →	alpha/beta hydrolase family protein
2911750				0.138	C→G	A310P (GCC→CCC)	CCNA_02751 ←	ABC transporter ATP‑binding protein
2980068				0.281	C→G	intergenic (‑31/‑154)	CCNA_02823 ← / → CCNA_02824	hypothetical protein/hypothetical protein
3002887	0.184				A→T	intergenic (‑54/+101)	CCNA_02848 ← / ← CCNA_02849	heme chaperone‑apocytochrome heme‑lyase/Cytochrome c‑type biogenesis protein CcmE
3026558				0.08	T→G	*53S (TAG→TCG)	CCNA_02878 ←	hypothetical protein
3026571	0.241	0.1	0.444	0.241	T→C	I49V (ATC→GTC)	CCNA_02878 ←	hypothetical protein
3026574	0.261	0.1	0.443	0.246	T→G	K48Q (AAA→CAA)	CCNA_02878 ←	hypothetical protein
3026579	0.28	0.111	0.423	0.323	C→T	R46Q (CGG→CAG)	CCNA_02878 ←	hypothetical protein
3026601	0.408	0.191	0.474	0.345	T→A	R39W (AGG→TGG)	CCNA_02878 ←	hypothetical protein
3026603	0.37	0.176	0.475	0.302	T→C	Q38R (CAG→CGG)	CCNA_02878 ←	hypothetical protein
3026719	?	0.633	0.763	0.654	C→G	intergenic (‑4/+71)	CCNA_02878 ← / ← CCNA_02879	hypothetical protein/genetic exchange related protein
3026769	0.537	0.552	0.481	0.635	T→C	intergenic (‑54/+21)	CCNA_02878 ← / ← CCNA_02879	hypothetical protein/genetic exchange related protein
3026791	0.438	0.455	0.396	0.548	Δ1 bp	coding (95/96 nt)	CCNA_02879 ←	genetic exchange related protein
3026792	0.458	0.471	0.396	0.548	A→G	*32Q (TAG→CAG)	CCNA_02879 ←	genetic exchange related protein
3026804	0.416	0.46	0.391	0.54	T→C	I28V (ATC→GTC)	CCNA_02879 ←	genetic exchange related protein
3026808	0.418	0.457	0.383	0.518	C→G	G26G (GGG→GGC)	CCNA_02879 ←	genetic exchange related protein
3026812	0.422	0.446	0.383	0.527	C→T	R25Q (CGG→CAG)	CCNA_02879 ←	genetic exchange related protein
3026835	0.405	0.386	0.267	0.407	T→C	R17R (CGA→CGG)	CCNA_02879 ←	genetic exchange related protein
3026852	0.264	0.315	0.225	0.338	C→G	A12P (GCG→CCG)	CCNA_02879 ←	genetic exchange related protein
3026859	0.231	0.31	0.167	0.343	G→C	R9R (CGC→CGG)	CCNA_02879 ←	genetic exchange related protein
3210172			0.226		T→A	intergenic (+84/+78)	CCNA_03054 → / ← CCNA_03056	AraC‑family transcriptional regulator/limonene‑1,2‑epoxide hydrolase
3228588		0.051			G→T	I14I (ATC→ATA)	parE4 ←	toxin protein parE4
						H81N (CAT→AAT)	parD4 ←	antitoxin protein parD4
3323524				0.209	A→C	intergenic (+60/+41)	CCNA_03164 → / ← CCNA_03165	protein translocase subunit secA/major facilitator superfamily transporter
3329707		0.186			C→G	D725H (GAC→CAC)	CCNA_03171 ←	hybrid sensor histidine kinase/receiver domain protein
3329709		0.191			T→G	D724A (GAC→GCC)	CCNA_03171 ←	hybrid sensor histidine kinase/receiver domain protein
3547771		0.486	?	?	A→C	D33A (GAC→GCC)	CCNA_03373 →	thiamine phosphate synthase
3547774	?	0.554	?	0.737	T→G	V34G (GTC→GGC)	CCNA_03373 →	thiamine phosphate synthase
3696241		1			A→T	M260K (ATG→AAG)	CCNA_03538 ←	NAD‑dependent epimerase/dehydratase family protein
3696273				1	A→T	Y249* (TAT→TAA)	CCNA_03538 ←	NAD‑dependent epimerase/dehydratase family protein
3696731			1		Δ1 bp	coding (289/870 nt)	CCNA_03538 ←	NAD‑dependent epimerase/dehydratase family protein
3787041		1			A→G	G19G (GGA→GGG)	CCNA_03631 →	hypothetical protein
3787448		0.275			A→C	E104D (GAA→GAC)	CCNA_03632 →	hypothetical protein
3787648		0.301		0.599	A→C	intergenic (+131/‑212)	CCNA_03632 → / → CCNA_03633	hypothetical protein/GIY‑YIG domain protein
3788874			0.086		C→T	R39R (CGG→CGA)	CCNA_03634 ←	DoxX family protein

### Sheet: Differences
Predicted mutations
Position	WT	WT*-1	WT*-2	WT*-3	Mutation	Annotation	Gene	Description
473069	1	1	1	1	Δ26,030 bp		CCNA_00460–[CCNA_R0007]	24 genes
551919	1	1	1	1	A→G	intergenic (+18/‑96)	rpoB → / → CCNA_00537	DNA‑directed RNA polymerase subunit beta/DNA‑directed RNA polymerase beta' chain
1068005	1	1	1	1	Δ1 bp	coding (163/204 nt)	CCNA_00987 →	stress response protein CsbD
1525698	1	1	1	1	T→C	V55A (GTC→GCC)	CCNA_01407 →	DNA‑binding transcriptional regulator, AcrR family
1574802	1	1	1	1	T→C	F31L (TTC→CTC)	ccoN →	cytochrome cbb3 oxidase subunit I ccoN
1682805	1	1	1	1	Δ12 bp	intergenic (+843/‑4)	CCNA_01563 → / → CCNA_R0142	2‑dehydro‑3‑deoxygluconokinase/small non‑coding RNA
1682979	1	1	1	1	+AAGAGAGAGGGA	intergenic (+3/+17)	CCNA_R0142 → / ← CCNA_01566	small non‑coding RNA/DUF1244 domain‑containing protein
1891810	1	1	1	1	Δ1 bp	intergenic (‑39/‑189)	CCNA_01762 ← / → CCNA_01763	LPS export ABC transporter permease LptF/multifunctional aminopeptidase
1927487	1	1	1	1	T→C	I189I (ATT→ATC)	CCNA_01803 →	pyruvate dehydrogenase complex, dihydrolipoamide acetyltransferase component
2247533	1	1	1	1	A→C	intergenic (+34/‑55)	opgH → / → CCNA_02098	Glucans biosynthesis glucosyltransferase OpgH/molybdopterin‑guanine dinucleotide biosynthesis protein A
2294261	1	1	1	1	A→G	intergenic (‑25/+257)	zwf ← / ← fssB	glucose‑6‑phosphate 1‑dehydrogenase/PEP‑TPR‑repeat protein FssB
2630969	1	1	1	1	T→C	R248R (CGA→CGG)	CCNA_02483 ←	acyl‑CoA synthetase
2664099	1	1	1	1	Δ1 bp	coding (749/1539 nt)	hfsA ←	holdfast synthesis protein HfsA
3068416	1	1	1	1	Δ1 bp	coding (916/2940 nt)	CCNA_02910 ←	TonB‑dependent receptor
3260402	1	1	1	1	C→T	G152D (GGC→GAC)	chvT ←	TonB‑dependent outer membrane receptor ChvT
3223720	1	1	1	1	A→G	T27A (ACG→GCG)	CCNA_03073 →	DUF3429 domain‑containing protein
3,202,983:1	1	1	1	1	+G	intergenic (‑18/+36)	CCNA_03048 ← / ← CCNA_03049	aminodeoxychorismate synthase, component I/MFS transporter
3713704	1	1	1	1	C→G	R36P (CGT→CCT)	CCNA_03557 ←	hypothetical protein
121964			1		A→G	intergenic (+72/‑8)	CCNA_00112 → / → CCNA_00113	glyoxalase family protein/hypothetical protein
1,022,864:1	1	1		1	+G	coding (998/1203 nt)	CCNA_00944 →	flagellar hook length determination protein
3696241		1			A→T	M260K (ATG→AAG)	CCNA_03538 ←	NAD‑dependent epimerase/dehydratase family protein
3696273				1	A→T	Y249* (TAT→TAA)	CCNA_03538 ←	NAD‑dependent epimerase/dehydratase family protein
3696731			1		Δ1 bp	coding (289/870 nt)	CCNA_03538 ←	NAD‑dependent epimerase/dehydratase family protein
3787041		1			A→G	G19G (GGA→GGG)	CCNA_03631 →	hypothetical protein
