## Supplementary material for "An N4-like *Caulobacter* phage requires host smooth lipopolysaccharide biosynthesis for infection": Table S4

### Sheet: Legend
Table S4. Strains and Plasmids

### Sheet: Plasmids
Strain number	E. coli strain	Name	Genotype	Resistance	Origin	Primers	Comments	Reference
FC55	DH10B	pNPTS138	-	KanR	ColE1	-	Suicide vector. Contains a sacB marker for counterselection	M.R.K Alley Unpublished
FC339	TOP10	pMT585 (pXGFPC-2)	-	KanR	ColE1	-	Integrate at the xylX locus. Contains an xylose-inducible promoter	Thanbichler et al., 2007
FC3079	TOP10	pMT585-rfbB	pMT585-rfbB	KanR	ColE1	-		Hershey et al., 2019
FC3080	TOP10	pMT585-CCNA_00497	pMT585-CCNA_00497	KanR	ColE1	-		Hershey et al., 2019
FC3082	TOP10	pMT585-CCNA_02386	pMT585-CCNA_02386	KanR	ColE1	-		Hershey et al., 2019
FC3730	TOP10	pPTM057	PnptI-nptI-xylX-Pbla-mut1T-cymR-PQ5-3xFLAG-3xFLAG	KanR	ColE1	-	Integrates at xylX locus. Contains a cumate-inducible promoter	McLaughlin et al., 2022
FC4037	TOP10	pPTM021	pPTM057-CCNA_03538	KanR	ColE1	TTAAAGCTTCCGCATGGACGCTGAGAACACC		This study
						TTGGTACCGCTCGCGATCTGTCAGGG
FC3828	TOP10	pPTM0111	pNPTS138-ΔCCNA_03538	KanR	ColE1	TTAAAGCTTCAGGGTTCGACGGTGCTG		This study
						GCTGAGAACACCCGCTTTGCCGCCCCCTGA
						GGCGGCAAAGCGGGTGTTCTCAGCGTCCATTC
						TTATGAATTCAGCAGGTTCGTCAGGATC

### Sheet: Strains
Strain number	Strain	Reference
FC0019	Caulobacter crecentus CB15	Poindexter, 1964
MM432	Caulobacter crecentus NA1000	Evinger and Agabian, 1977
MM461	Caulobacter crecentus NA1000 ΔMGE	Marks et al., 2010
MM063	CB15 xylX::pPTM057 (PQ5-EV)	McLaughlin et al., 2022
MM417	CB15 xylX::pMM058 (PQ5-CCNA_03538)	This study
MM411	CB15 Circe resistant mutant #1	This study
MM406	CB15 Circe resistant mutant #2	This study
MM412	CB15 Circe resistant mutant #3	This study
MM418	CB15 Circe resistant mutant #1 xylX::pPTM057 (PQ5-EV)	This study
MM419	CB15 Circe resistant mutant #1 xylX::pMM058 (PQ5-CCNA_03538)	This study
MM420	CB15 Circe resistant mutant #2 xylX::pPTM057 (PQ5-EV)	This study
MM421	CB15 Circe resistant mutant #2 xylX::pMM058 (PQ5-CCNA_03538)	This study
MM422	CB15 Circe resistant mutant #3 xylX::pPTM057 (PQ5-EV)	This study
MM423	CB15 Circe resistant mutant #3 xylX::pMM058 (PQ5-CCNA_03538)	This study
MM428	CB15 ΔCCNA_03538	This study
MM430	CB15 ΔCCNA_03538 xylX::pPTM057 (PQ5-EV)	This study
MM431	CB15 ΔCCNA_03538 xylX::pMM058 (PQ5-CCNA_03538)	This study
FC648	CB15 xylX::pMT585	Hershey et al., 2019
FC3095	CB15 ΔrfbB xylX::pMT585	Hershey et al., 2019
FC3096	CB15 ΔrfbB xylX::pMT585-rfbB	Hershey et al., 2019
FC3097	CB15 ΔCCNA_00497 xylX::pMT585	Hershey et al., 2019
FC3098	CB15 ΔCCNA_00497 xylX::pMT585-CCNA_00497	Hershey et al., 2019
FC3101	CB15 ΔCCNA_02386 xylX::pMT585	Hershey et al., 2019
FC3102	CB15 ΔCCNA_02386 xylX::pMT585-CCNA_02386	Hershey et al., 2019
	Caulobacter phage Circe-C	This study
	Caulobacter phage Circe-H	This study
